# Evolutionary instability of collateral susceptibility networks in ciprofloxacin resistant clinical *Escherichia coli* strains

**DOI:** 10.1101/2021.10.26.465989

**Authors:** Vidar Sørum, Emma L. Øynes, Anna S. Møller, Klaus Harms, Ørjan Samuelsen, Nicole L. Podnecky, Pål J. Johnsen

## Abstract

Collateral sensitivity and resistance occur when resistance development towards one antimicrobial either potentiates or deteriorates the effect of others, respectively. Previous reports on collateral effects on susceptibility focus on newly acquired resistance determinants and propose that novel treatment guidelines informed by collateral networks may reduce the evolution, selection and spread of antimicrobial resistance. In this study, we investigate the evolutionary stability of collateral networks in five ciprofloxacin resistant, clinical *Escherichia coli* strains. After 300 generations of experimental evolution without antimicrobials, we show complete fitness restoration in four of five genetic backgrounds and demonstrate evolutionary instability in collateral networks of newly acquired resistance determinants. We show that compensatory mutations reducing efflux expression is the main driver destabilizing initial collateral networks and identify *rpoS* as a putative target for compensatory evolution. Our results add another layer of complexity to future predictions and clinical application of collateral networks.
