## Supplementary table S1 for "Evolutionary instability of collateral susceptibility networks in ciprofloxacin resistant clinical *Escherichia coli* strains"

### Sheet: Full list of mutations
	Supplementary table S1. All previously identified mutations in the ancestral ciprofloxacin-resistant mutants.
Strain Background	Mutation type	Effect	Gene	Gene Function	Nucleotide mutation	Amino acid mutation
K56-2 CIP-R Ancestral	Point mutation	Non-synonymous	gyrA	DNA gyrase (type II topoisomerase), subunit A (EC 5.99.1.3)	C -> T	S83L
	Point mutation	Non-synonymous	gyrA	DNA gyrase (type II topoisomerase), subunit A (EC 5.99.1.3)	C -> A	A119E
	Point mutation	Non-synonymous	parC	DNA topoisomerase IV, subunit A (EC 5.99.1.-)	G -> A	G78D
K56-41 CIP-R Ancestral	Point mutation	Non-synonymous	gyrA	DNA gyrase (type II topoisomerase), subunit A (EC 5.99.1.3)	C -> T	S83L
	Deletion	9 bp deletion resulting in AA substitution	rpoC	RNA polymerase, beta prime subunit (EC 2.7.7.6)	del TTCTGCGTC	del I1220-L1223, ins M
	Point mutation	Non-synonymous	fimD	Fimbrial usher outer membrane porin protein; FimCD chaperone-usher	T -> A	L263Q
	Point mutation	Non-synonymous	dgoT	D-galactonate transporter	G -> T	G11W
	Point mutation	Non-synonymous	aphA	Acid phosphatase/phosphotransferase, class B, non-specific (EC 3.1.3.2)	C -> G	A96G
	Point mutation	Unknown	Intergenic region (67 bp upstream of transposase)	transposase	G -> T
	Point mutation	Unknown	Intergenic region (15 bp downstream of hokC)	Toxic membrane protein, small	G -> A
K56-50 CIP-R Ancestral	Point mutation	Non-synonymous	gyrA	DNA gyrase (type II topoisomerase), subunit A (EC 5.99.1.3)	C -> T	S83L
	Point mutation	Non-synonymous	rpoC	RNA polymerase, beta prime subunit (EC 2.7.7.6)	C -> T	S486F
	Deletion	3 bp inframe (1 AA) deletion	soxR	redox-sensitive transcriptional activator of soxS; autorepressor	del AGT	del S128
	Point mutation	Non-synonymous	frlB	Fructoselysine-6-P-deglycase (EC 3.5.-.-)	G -> A	V288M
	Point mutation	Non-synonymous	sbcC	Exonuclease, dsDNA, ATP-dependent	A -> T	S513C
	Point mutation	Synonymous		hypothetical protein	T -> C	=
K56-70 CIP-R Ancestral	Point mutation	Non-synonymous	gyrA	DNA gyrase (type II topoisomerase), subunit A (EC 5.99.1.3)	C -> T	S83L
	Point mutation	Non-synonymous	rpoB	RNA polymerase, beta subunit (EC 2.7.7.6)	A -> T	I668F
	Deletion	214 bp deletion, includes start codon	marR	Transcriptional repressor of multiple antibiotic resistance	del [214 bp]
	Point mutation	Non-synonymous	gadB	Glutamate decarboxylase B, PLP-dependent (EC 4.1.1.15)	G -> A	R31H
K56-78 CIP-R Ancestral	Point mutation	Non-synonymous	gyrA	DNA gyrase (type II topoisomerase), subunit A (EC 5.99.1.3)	C -> T	S83L
	Point mutation	Unknown	Intergenic region (28 upstream of rpoB)	RNA polymerase, beta subunit (EC 2.7.7.6)	T -> G
	Deletion	9 bp deletion resulting in AA substitution	rpoB	RNA polymerase, beta subunit (EC 2.7.7.6)	del TCGACCACC	del I445-L448, ins I
	Insertion	2 bp insertion, frameshift	marR	Transcriptional repressor of multiple antibiotic resistance	ins GC	G95 fs
	Deletion	2 bp deletion, frameshift	acrR	Transcriptional repressor	del AC	C134 fs
	Deletion	1 bp deletion, unknown	Intergenic region (118 bp downstream of ompF)	Outer membrane porin 1a (Ia;b;F)	del G
	Point mutation	Synonymous	gatC	Pseudogene, galactitol-specific enzyme IIC component of PTS	C -> T	=
	Point mutation	Unknown	Intergenic region (52 bp downstream of shoB)	Toxic membrane protein	T -> G
	Deletion	781 bp deletion	2 ORFs including:		del [781 bp] total
			slyA	Global transcriptional regulator	del [422 bp]	P6 fs
				Outer membrane protein, pcp	del [313 bp]	V51 fs
List of ancestral CIP-R mutations contains previously published data and is amended from (4).
(4) Podnecky NL, Fredheim EGA, Kloos J, Sørum V, Primicerio R, Roberts AP, et al. Conserved collateral antibiotic susceptibility networks in diverse clinical strains of
	Supplementary table S1. All identified mutations in K56-2 CIP-R and CIP-Revo
Strain Background	Mutation type	Effect	Gene	Gene Function	Nucleotide mutation	Amino acid mutation
K56-2 CIP-R Ancestral (4)	Point mutation	Non-synonymous	gyrA	DNA gyrase (type II topoisomerase), subunit A (EC 5.99.1.3)	C -> T	S83L
	Point mutation	Non-synonymous	gyrA	DNA gyrase (type II topoisomerase), subunit A (EC 5.99.1.3)	C -> A	A119E
	Point mutation	Non-synonymous	parC	DNA topoisomerase IV, subunit A (EC 5.99.1.-)	G -> A	G78D
K56-2 CIP-R Evolved Population A	Deletion	12 bp deletion, in-frame, disruptive	mutL*	DNA mismatch repair protein MutL	delGCTGGCGCTGGC	del E67_A7,insE
K56-2 CIP-R Evolved Population B	Point mutation	Non-synonymous	rpoS	RNA polymerase sigma factor	C -> T	T298I
	Point mutation	Non-synonymous	fyuA	TonB-dependent receptor	T -> C	F87L
	Point mutation	Synonymous	xylA	Xylose isomerase (EC 5.3.1.5)	T -> G	=
	Deletion	9 bp deletio, in-frame	tsr	Methyl-accepting chemotaxis protein	del GCCGCCGCC	del A495_A497
K56-2 CIP-R Evolved Population C	Point mutation	Non-synonymous	rpoS	RNA polymerase sigma factor RpoS	C -> T	T298I
	Point mutation	Non-synonymous	fyuA	TonB-dependent receptor	A -> C	Q507P
	Point mutation	Non-synonymous	rfaH	Transcriptional activator RfaH	C -> A	R138S
	Point mutation	Synonymous	xylA	Xylose isomerase (EC 5.3.1.5)	T -> G	=
* Analysis of the mutations in K56-2 CIP-R Evolved Population A was excluded due to a 12 bp deletion in mutL leading to a large and noisy mutational load in this background.
(4) Podnecky NL, Fredheim EGA, Kloos J, Sørum V, Primicerio R, Roberts AP, et al. Conserved collateral antibiotic susceptibility networks in diverse clinical strains of
	Supplementary table S1. All identified mutations in K56-41 CIP-R and CIP-Revo
Strain Background	Mutation type	Effect	Gene	Gene Function	Nucleotide mutation	Amino acid mutation
K56-41 CIP-R Ancestral (4)	Point mutation	Non-synonymous	gyrA	DNA gyrase (type II topoisomerase), subunit A (EC 5.99.1.3)	C -> T	S83L
	Deletion	9 bp deletion resulting in AA substitution	rpoC	RNA polymerase, beta prime subunit (EC 2.7.7.6)	del TTCTGCGTC	del I1220-L1223, ins M
	Point mutation	Non-synonymous	fimD	Fimbrial usher outer membrane porin protein; FimCD chaperone-usher	T -> A	L263Q
	Point mutation	Non-synonymous	dgoT	D-galactonate transporter	G -> T	G11W
	Point mutation	Non-synonymous	aphA	Acid phosphatase/phosphotransferase, class B, non-specific (EC 3.1.3.2)	C -> G	A96G
	Point mutation	Unknown	Intergenic region (67 bp upstream of transposase)	transposase	G -> T
	Point mutation	Unknown	Intergenic region (15 bp downstream of hokC)	Toxic membrane protein, small	G -> A
K56-41 CIP-R Evolved Population A	Point mutation	Non-synonymous	rpoB	RNA polymerase, beta	C -> A	S1064Y
	Point mutation	Non-synonymous	rfaH	Transcriptional activator RfaH	11G -> A	W4.
	Point mutation	Non-synonymous	tmk	Thymidylate kinase (EC 2.7.4.9)	T -> G	V131G
	Point mutation	Frameshift		Acyl-CoA synthetase	del CT	T4fs
K56-41 CIP-R Evolved Population B	Point mutation	Non-synonymous	rpoB	RNA polymerase, beta	C -> A	S1064Y
	Deletion	214 bp deletion, includes start codon	clpB	Chaperone protein	G -> A	V247M
K56-41 CIP-R Evolved Population C	Point mutation	Non-synonymous	rpoB	RNA polymerase, beta	A -> C	N620T
	Point mutation	Synonymous	pabB	Aminodeoxychorismate synthase component 1	T -> C	=
	Deletion	Synonymous	kdgA	4-hydroxy-2-oxoglutarate aldolase (eda / kdgA)	C -> T	=
	Insertion	Non-synonymous	glgC	Glucose-1-phosphate adenylyltransferase	G -> T	R307L
	Deletion	Frameshift	dsgA / mlc	DNA binding transcriptional repressor mlc	ins G	G317fs
(4) Podnecky NL, Fredheim EGA, Kloos J, Sørum V, Primicerio R, Roberts AP, et al. Conserved collateral antibiotic susceptibility networks in diverse clinical strains of
	Supplementary table S1. All identified mutations in K56-50 CIP-R and CIP-Revo
Strain Background	Mutation type	Effect	Gene	Gene Function	Nucleotide mutation	Amino acid mutation
K56-50 CIP-R Ancestral (4)	Point mutation	Non-synonymous	gyrA	DNA gyrase (type II topoisomerase), subunit A (EC 5.99.1.3)	C -> T	S83L
	Point mutation	Non-synonymous	rpoC	RNA polymerase, beta prime subunit (EC 2.7.7.6)	C -> T	S486F
	Deletion	3 bp inframe (1 AA) deletion	soxR	redox-sensitive transcriptional activator of soxS; autorepressor	del AGT	del S128
	Point mutation	Non-synonymous	frlB	Fructoselysine-6-P-deglycase (EC 3.5.-.-)	G -> A	V288M
	Point mutation	Non-synonymous	sbcC	Exonuclease, dsDNA, ATP-dependent	A -> T	S513C
	Point mutation	Synonymous		hypothetical protein	T -> C	=
K56-50 CIP-R Evolved Population A	Point mutation	Non-synonymous	mutS*	DNA mismatch repair protein MutS	A -> T	K9I
K56-50 CIP-R Evolved Population B	Point mutation	Non-synonymous	rpoC	DNA-directed RNA polymerase beta'	C -> G	S486C
	Point mutation	Non-synonymous	fecA	Iron(III) dicitrate transport protein	G -> A	D752N
	Point mutation	Synonymous		Pseudogene, IS1 family transposase	A -> G	=
K56-50 CIP-R Evolved Population C	Point mutation	Non-synonymous	rpoC	DNA-directed RNA polymerase beta'	C -> G	S486C
	Point mutation	Non-synonymous	rpoB	DNA-directed RNA polymerase beta	T -> A	V857E
* Analysis of the mutations in K56-50 CIP-R Evolved Population A was excluded due to a point mutation in mutS leading to a mutator phenotype causing a large and noisy mutational load in this background.
(4) Podnecky NL, Fredheim EGA, Kloos J, Sørum V, Primicerio R, Roberts AP, et al. Conserved collateral antibiotic susceptibility networks in diverse clinical strains of
	Supplementary table S1. All identified mutations in K56-70 CIP-R and CIP-Revo
Strain Background	Mutation type	Effect	Gene	Gene Function	Nucleotide mutation	Amino acid mutation
K56-70 CIP-R Ancestral (4)	Point mutation	Non-synonymous	gyrA	DNA gyrase (type II topoisomerase), subunit A (EC 5.99.1.3)	C -> T	S83L
	Point mutation	Non-synonymous	rpoB	RNA polymerase, beta subunit (EC 2.7.7.6)	A -> T	I668F
	Deletion	214 bp deletion, includes start codon	marR	Transcriptional repressor of multiple antibiotic resistance	del [214 bp]
	Point mutation	Non-synonymous	gadB	Glutamate decarboxylase B, PLP-dependent (EC 4.1.1.15)	G -> A	R31H
K56-70 CIP-R Evolved Population A	Point mutation	Non-synonymous	rpoB	RNA polymerase, beta subunit (EC 2.7.7.6)	A -> G	F668V
K56-70 CIP-R Evolved Population B	Deletion insertion	Non-synonymous	rpoB	RNA polymerase, beta subunit (EC 2.7.7.6)	delins AT -> TC	F668S
	Point mutation	Non-synonymous	fyuA	Siderophore yerciniabactin receptor	A -> C	Q516P
K56-70 CIP-R Evolved Population C	Point mutation	Non-synonymous	rpoB	RNA polymerase, beta subunit (EC 2.7.7.6)	C -> A	F668L
(4) Podnecky NL, Fredheim EGA, Kloos J, Sørum V, Primicerio R, Roberts AP, et al. Conserved collateral antibiotic susceptibility networks in diverse clinical strains of Escherichia coli. Nat Commun. 2018 Sep 10;9(1):3673.
	Supplementary table S1. All identified mutations in K56-78 CIP-R and CIP-Revo
Strain Background	Mutation type	Effect	Gene	Gene Function	Nucleotide mutation	Amino acid mutation
K56-78 CIP-R Ancestral (4)	Point mutation	Non-synonymous	gyrA	DNA gyrase (type II topoisomerase), subunit A (EC 5.99.1.3)	C -> T	S83L
	Point mutation	Unknown	Intergenic region (28 upstream of rpoB)	RNA polymerase, beta subunit (EC 2.7.7.6)	T -> G
	Deletion	9 bp deletion resulting in AA substitution	rpoB	RNA polymerase, beta subunit (EC 2.7.7.6)	del TCGACCACC	del I445-L448, ins I
	Insertion	2 bp insertion, frameshift	marR	Transcriptional repressor of multiple antibiotic resistance	ins GC	G95 fs
	Deletion	2 bp deletion, frameshift	acrR	Transcriptional repressor	del AC	C134 fs
	Deletion	1 bp deletion, unknown	Intergenic region (118 bp downstream of ompF)	Outer membrane porin 1a (Ia;b;F)	del G
	Point mutation	Synonymous	gatC	Pseudogene, galactitol-specific enzyme IIC component of PTS	C -> T	=
	Point mutation	Unknown	Intergenic region (52 bp downstream of shoB)	Toxic membrane protein	T -> G
	Deletion	781 bp deletion	2 ORFs including:		del [781 bp] total
			slyA	Global transcriptional regulator	del [422 bp]	P6 fs
				Outer membrane protein, pcp	del [313 bp]	V51 fs
K56-78 CIP-R Evolved Population A	Point mutation	Non-synonymous	dksA	C4-type zinc finger protein, DksA/TraR family	G -> A	G112S
	Point mutation	Non-synonymous	malK	Maltose/maltodextrin transport	C -> A	P349Q
	Deletion	Non-synonymous	dnaQ	DNA polymerase III epsilon subunit (EC 2.7.7.7)	T -> A	I173N
K56-78 CIP-R Evolved Population B
K56-78 CIP-R Evolved Population C	Point mutation	Non-synonymous	dksA	C4-type zinc finger protein, DksA/TraR family	G -> A	R91H
	Point mutation	Non-synonymous	arcA	Aerobic respiration control protein	A -> C	I205L
(4) Podnecky NL, Fredheim EGA, Kloos J, Sørum V, Primicerio R, Roberts AP, et al. Conserved collateral antibiotic susceptibility networks in diverse clinical strains of Escherichia coli. Nat Commun. 2018 Sep 10;9(1):3673.
