## Supplementary table S2 for "Evolutionary instability of collateral susceptibility networks in ciprofloxacin resistant clinical *Escherichia coli* strains"

### Sheet: Sheet1
Supplementary table S2: TukeyHSD comparisons of growth rates between evolved ciprofloxacin resistance (CIP-R) and evolved wildtype. No significant difference indicates restored fitness for the initial CIP-R resistant strains after evolution.
Evolved CIP-R vs Evolved WT	difference	lower	upper	p
K56-2 CIP-Revo vs K56-2 WTevo	0.0007	-0.0015	0.0029	0.989
K56-41 CIP-Revo vs K56-41 WTevo	0.0008	-0.0030	0.0014	0.976
K56-50 CIP-Revo vs K56-50 WTevo	0.0005	-0.0027	0.0017	0.999
K56-70 CIP-Revo vs K56-70 WTevo	0.0007	-0.0029	0.0015	0.987
K56-78 CIP-Revo vs K56-78 WTevo	0.0045	-0.0067	-0.0023	< 0.001
