## Supplementary table S3 for "Evolutionary instability of collateral susceptibility networks in ciprofloxacin resistant clinical *Escherichia coli* strains"

### Sheet: Sheet1
Supplementary table S3: Escherichia coli strains used in this study
Strain	ST (MLST)	Comment	Source	Identifier
K56-2	ST-73	WT Clinical UTI isolated from Greece	(4)	MP06-01
K56-41	ST-73	WT Clinical UTI isolated from Greece	(4)	MP06-16
K56-50	ST-100	WT Clinical UTI isolated from Greece	(4)	MP06-26
K56-70	ST-537	WT Clinical UTI isolated from Sweeden	(4)	MP06-36
K56-78	ST-1235	WT Clinical UTI isolated from United Kingdom	(4)	MP06-46
K56-2 CIP-R	ST-73	Ciprofloxacin resistant	(4)	MP06-02
K56-41 CIP-R	ST-73	Ciprofloxacin resistant	(4)	MP06-17
K56-50 CIP-R	ST-100	Ciprofloxacin resistant	(4)	MP06-27
K56-70 CIP-R	ST-537	Ciprofloxacin resistant	(4)	MP06-37
K56-78 CIP-R	ST-1235	Ciprofloxacin resistant	(4)	MP06-47
K56-2 WTevolved	ST-73	Evolved WT, 300 genertaions in absence of antibiotics	This Study	MP17-01
K56-41 WTevolved	ST-73	Evolved WT, 300 genertaions in absence of antibiotics	This Study	MP17-02
K56-50 Wtevolved	ST-100	Evolved WT, 300 genertaions in absence of antibiotics	This Study	MP17-03
K56-70 Wtevolved	ST-537	Evolved WT, 300 genertaions in absence of antibiotics	This Study	MP17-04
K56-78 Wtevolved	ST-1235	Evolved WT, 300 genertaions in absence of antibiotics	This Study	MP17-05
K56-2 CIP-Revolved	ST-73	Evolved CIP-R, 300 genertaions in absence of antibiotics	This Study	MP17-06
K56-41 CIP-Revolved	ST-73	Evolved CIP-R, 300 genertaions in absence of antibiotics	This Study	MP17-07
K56-50 CIP-Revolved	ST-100	Evolved CIP-R, 300 genertaions in absence of antibiotics	This Study	MP17-08
K56-70 CIP-Revolved	ST-537	Evolved CIP-R, 300 genertaions in absence of antibiotics	This Study	MP17-09
K56-78 CIP-Revolved	ST-1235	Evolved CIP-R, 300 genertaions in absence of antibiotics	This Study	MP17-10
MG1655	-	WT (DSM18039)	Lab Dionisioa	MP08-01
MG1655	-	gyrA (S83L;A119E) parC (G78D)	This study	MP17-11
ATCC 25922	-	IC90 reference strain	(4)	MP06-51
a Strain received from the lab of FranciscoDepartamento de Biologia Vegetal, Faculdade de Ciências, Universidade de Lisboa, Lisbon, Portugal
