## Supplementary table S4 for "Evolutionary instability of collateral susceptibility networks in ciprofloxacin resistant clinical *Escherichia coli* strains"

### Sheet: Sheet1
Supplementary table S4: Full list of primers and oligos used in this study
RT-qPCR
Gene	Forward Primer (5’ -> 3’)	Reverse Primer (5’ -> 3’)
cysG	TTGTCGGCGGTGGTGATGTC	ATGCGGTGAAACTGTGGAATAAACG
acrA	CTCTCAGGCAGCTTAGCCCTAA	TGCAGAGGTTCAGTTTTGACTGTT
acrB	GGTCGATTCCGTTCTCCGTTA	CTACCTGGAAGTAAACGTCATTGGT
tolC	AAGCCGAAAAACGCAACCT	CAGAGTCGGTAAGTGACCATC
mdfA	CATTGGCAGCGATCTCCTTT	TTATAGTCACGACCGACTTCTTTCA
mdtK / norE	CTGGCGGCAGCGGTAA	TGCCATACAGACACCCACCATA
pORTMAGE
Gene and amino acid change	Position Nucletide change	Oligo (5’ -> 3’)
gyrA S83L	248 G -> a	GTGTCATAGACCGCCaAGTCACCATGGGGATGGTATTTACCGATTACGTCACCAACGACACGGGCAGATTTTTTATAGGCTTTGTTCCAG
gyrA A119E	356 G -> t	GATTTCCGTATAACGCATTtCCGCCGCAGAGTCGCCGTCGATAGAACCGAAGTTACCCTGACCGTCTACCAGCATATAACGCAGCGAGAA
parC G78D	233 C -> t	CAGCCGTCCCCTGCCCCAGCTCGCTCAATAGCAGCTCGGAATATTTCGACAACCGGGATTCGGTGTAAtGCATTGCCGCGAACGATTTCG
